# Transcriptomic responses of Mediterranean sponges upon encounter with seawater or symbiont microbial consortia

**DOI:** 10.1101/2023.11.02.563995

**Authors:** A. Marulanda-Gomez, M. Ribes, S. Franzenburg, U. Hentschel, L. Pita

**Affiliations:** RU Marine Symbioses, RD3 Marine Ecology, GEOMAR Helmholtz Centre for Ocean Research Kiel, Germany; Institut de Ciències del Mar, ICM – CSIC, Spain; Research Group Genetics and Bioinformatics/Systems Immunology, Institute of Clinical Molecular Biology, Christian-Albrechts-Universität Kiel, Germany; Christian-Albrechts-Universität Kiel, Germany

**Keywords:** animal-microbe interactions, microbial consortia, HMA-LMA sponges, immune receptors, RNA-Seq, differential gene expression, symbiosis

## Abstract

Sponges (phylum Porifera) constantly interact with microbes from the water column while filter-feeding and with the symbiotic partners they harbor within their mesohyl. Despite early observations on differential uptake between symbiont and seawater bacteria, it is still poorly understood how sponges discriminate between different microbial consortia. Initial evidence of the diverse repertoire of sponge immune receptors suggests their involvement in specific microbial recognition, yet experimental data is still scarce. We characterized the transcriptomic response of two sponge species, *Aplysina aerophoba* and *Dysidea avara*, upon incubation with two different microbial consortia, which were either enriched from ambient seawater or extracted from *A. aerophoba.* The sponges were sampled after 1 h, 3 h, and 5 h for RNA-Seq differential gene expression analysis. *D. avara* showed higher expression levels of genes related to immunity, ubiquitination, and signaling when incubated with *A. aerophoba* symbionts, than in incubations with seawater microbial consortia. Interestingly, the different bacteria consortia triggered changes in Nucleotide Oligomerization Domain (NOD)-Like Receptors (NLRs) gene expression in *D. avara*. We here provide the first experimental evidence for NLRs playing a role in distinguishing between different microbes in a sponge. In contrast, the response of *A. aerophoba* involved comparatively few genes and lacked genes encoding for immune receptors. This indicates that *A. aerophoba* is less responsive to microbial encounters than *D. avara*. Our study further reveals different transcriptomic responses between the two sponge species to microbes. The study of sponge responses to microbes aids in understanding the evolution of immune specificity and animal-microbe interactions.

**Significant statement:** Animals rely on components of the immune system to recognize specific microbes, whether they are pathogens, food, or beneficial symbionts. However, in marine invertebrates, the mechanisms of microbial discrimination and specificity are not well understood. Our work suggests that:(i) the transcriptomic response by the sponge can be scaled according to the type of exposure, (ii) the response to microbial encounters is species-specific and (iii) NLRs seem to have a prominent role in the differential response to microorganisms, whether symbionts or food bacteria.
