## Supplemental Table 3 for "Transcriptomic responses of Mediterranean sponges upon encounter with seawater or symbiont microbial consortia"

### Sheet: DE_1h
# Transcriptomic response of Mediterranean sponges upon encounter with seawater microbial consortia and symbiont bacteria consortia.
# Angela Marulanda-Gomez, Martha Ribes, Sören Franzenburg, Ute Hentsche and Lucia Pita
Table S3. Differential Expression analysis for D. avara at as identified in edgeR (FDR p-value < 0.005 and log2|FC|≥2) at 1h, 3h and 5h
Gene ID	sampleA	sampleB	logFC	logCPM	PValue	FDR	Dv_H30608_Bac	Dv_H30629_Bac	Dv_H30639_Bac	Dv_H31686_Bac	Dv_H30643_Sym	Dv_H31691_Sym	Dv_H31692_Sym	Dv_H30598_Sym
TRINITY_DN739_c0_g4	Seawater consortia	Symbiont consortia	-11.365	4.18028	6.66e-26	2.93e-21	0	0	0	0	5.202	3.906	5.268	4.726
TRINITY_DN18609_c0_g2	Seawater consortia	Symbiont consortia	10.641	3.46645	1.5e-19	3.29e-15	4.492	2.598	4.649	4.407	0	0	0	0
TRINITY_DN322946_c0_g1	Seawater consortia	Symbiont consortia	-13.2882	6.09107	6.77e-14	9.92e-10	0	0	0	0	44.942	92.28	18.669	4.096
TRINITY_DN13028_c1_g1	Seawater consortia	Symbiont consortia	-9.12637	2.00316	3.41e-13	3.74e-09	0	0	0	0	1.989	2.685	1.892	3.03
TRINITY_DN137847_c3_g1	Seawater consortia	Symbiont consortia	-7.93894	0.909631	6.45e-11	5.67e-07	0	0	0	0	1.758	2.622	1.714	1.557
TRINITY_DN65570_c0_g1	Seawater consortia	Symbiont consortia	8.21942	1.15863	1.76e-10	1.29e-06	0.719	0.493	0.436	0.281	0	0	0	0
TRINITY_DN42758_c1_g2	Seawater consortia	Symbiont consortia	-8.61325	1.5218	2.59e-10	1.63e-06	0	0	0	0	6.437	13.936	18.962	7.682
TRINITY_DN5241_c0_g1	Seawater consortia	Symbiont consortia	8.95767	4.65738	3.55e-09	1.95e-05	11.337	0.894	5.633	1.115	0	0	0.021	0.019
TRINITY_DN22246_c3_g1	Seawater consortia	Symbiont consortia	-8.07434	1.03066	4.04e-09	1.97e-05	0	0	0	0	1.382	0.531	1.652	2.103
TRINITY_DN31720_c0_g1	Seawater consortia	Symbiont consortia	-9.22465	2.09827	6.22e-09	2.74e-05	0	0	0	0	4.438	11.516	3.125	1.353
TRINITY_DN143259_c0_g1	Seawater consortia	Symbiont consortia	-11.8161	6.95762	1.2e-07	0.000481467	0.779	1.469	0	0	2.093	2852.3	2517.33	2254.63
TRINITY_DN51935_c0_g2	Seawater consortia	Symbiont consortia	-9.24364	2.11779	1.51e-07	0.000554398	0	0	0	0	7.358	2.781	1.328	0.408
TRINITY_DN182729_c0_g1	Seawater consortia	Symbiont consortia	10.1703	3.00653	2.26e-07	0.000764818	24.24	42.746	1.979	2.98	0	0	0	0
TRINITY_DN26225_c0_g1	Seawater consortia	Symbiont consortia	10.5749	3.40416	2.49e-07	0.00078104	25.027	1.571	1.736	2.032	0	0	0	0
TRINITY_DN23202_c0_g1	Seawater consortia	Symbiont consortia	-7.53912	0.561901	2.81e-07	0.000825058	0	0	0	0	0.544	0.594	1.463	1.89
TRINITY_DN14070_c0_g1	Seawater consortia	Symbiont consortia	5.35371	0.0307502	5.3e-07	0.00145561	0.967	0.472	0.883	0.792	0	0.053	0	0
TRINITY_DN12548_c0_g1	Seawater consortia	Symbiont consortia	-7.02878	2.16814	1.23e-06	0.00317911	0.034	0	0	0	1.58	3.152	1.254	4.253

### Sheet: DE_3h
D. avara edgeR (FDR p-value < 0.005 and log2|FC|≥2)
Gene ID	sampleA	sampleB	logFC	logCPM	PValue	FDR	Dv_H30603_Bac	Dv_H30605_Bac	Dv_H30640_Bac	Dv_H31685_Bac	Dv_H30613_Sym	Dv_H30620_Sym	Dv_H30624_Sym
TRINITY_DN143259_c0_g1	Seawater consortia	Symbiont consortia	-10.204	7.10697	1.89716e-43	8.02461e-39	2.096	2.528	1.177	2.831	2615.75	2280.81	2534.49
TRINITY_DN739_c0_g4	Seawater consortia	Symbiont consortia	-11.0035	3.61308	3.04102e-18	6.43146e-14	0	0	0	0	3.377	4.031	3.795
TRINITY_DN18609_c0_g2	Seawater consortia	Symbiont consortia	10.5548	3.57323	3.56521e-16	5.02671e-12	3.977	4.88	3.396	4.094	0	0	0
TRINITY_DN322946_c0_g1	Seawater consortia	Symbiont consortia	-12.8323	5.4215	1.63756e-13	1.73164e-09	0	0	0	0	11.334	7.055	72.78
TRINITY_DN13028_c1_g1	Seawater consortia	Symbiont consortia	-9.40245	2.06854	5.84722e-12	4.32825e-08	0	0	0	0	2.083	3.815	2.51
TRINITY_DN4437_c1_g1	Seawater consortia	Symbiont consortia	-9.05139	1.73972	6.13965e-12	4.32825e-08	0	0	0	0	6.101	5.714	5.733
TRINITY_DN801_c15_g1	Seawater consortia	Symbiont consortia	9.1977	2.25097	4.17805e-10	2.52462e-06	8.714	9.712	8.754	3.734	0	0	0
TRINITY_DN42758_c1_g2	Seawater consortia	Symbiont consortia	-8.68287	1.39864	9.1299e-09	4.8272e-05	0	0	0	0	22.105	8.512	6.743
TRINITY_DN472392_c0_g1	Seawater consortia	Symbiont consortia	-9.8061	2.45523	1.93262e-08	9.08289e-05	0	0	0	0	5.154	4.481	30.116
TRINITY_DN23202_c0_g1	Seawater consortia	Symbiont consortia	-7.56964	0.428525	2.84839e-08	0.000120481	0	0	0	0	0.573	0.945	1.224
TRINITY_DN193_c1_g1	Seawater consortia	Symbiont consortia	-10.7251	3.34116	1.75595e-07	0.000675212	0	0	0	0	0.533	19.976	9.641
TRINITY_DN6776_c4_g2	Seawater consortia	Symbiont consortia	-3.60547	5.20185	1.97634e-07	0.000696627	3.831	3.694	1.404	4.884	18.314	17.933	53.182
TRINITY_DN33881_c0_g1	Seawater consortia	Symbiont consortia	-7.05467	0.0141325	2.4581e-07	0.000799789	0	0	0	0	0.869	0.522	1.051
TRINITY_DN65570_c0_g1	Seawater consortia	Symbiont consortia	7.93032	1.06293	4.29097e-07	0.00122256	1.111	1.293	1.022	0.147	0	0	0
TRINITY_DN78838_c0_g6	Seawater consortia	Symbiont consortia	7.03123	0.281017	4.62232e-07	0.00122256	1.053	0.885	1.136	1.342	0	0	0
TRINITY_DN37530_c0_g1	Seawater consortia	Symbiont consortia	-8.11141	0.895248	4.62454e-07	0.00122256	0	0	0	0	0.928	1.665	4.907
TRINITY_DN31720_c0_g1	Seawater consortia	Symbiont consortia	-7.01723	2.31729	4.9789e-07	0.00123045	0	0	0.083	0.124	6.131	1.368	13.824
TRINITY_DN11808_c33_g1	Seawater consortia	Symbiont consortia	7.21674	0.431276	5.23622e-07	0.00123045	1.491	1.837	1.899	0.891	0	0	0
TRINITY_DN14754_c1_g1	Seawater consortia	Symbiont consortia	-5.12212	0.914318	5.59566e-07	0.00124571	3.295	0	0	3.226	4.828	8.656	3.632
TRINITY_DN12548_c0_g1	Seawater consortia	Symbiont consortia	-9.31932	1.99049	1.09782e-06	0.00232177	0	0	0	0	0.454	4.004	2.55
TRINITY_DN282156_c0_g1	Seawater consortia	Symbiont consortia	-7.59732	4.42879	1.49106e-06	0.00300328	1.17	0.496	0.929	0.62	1.076	215.821	274.543
TRINITY_DN10832_c2_g1	Seawater consortia	Symbiont consortia	5.32275	0.310557	2.06553e-06	0.00396086	48.804	43.263	47.042	35.598	2.409	0	0
TRINITY_DN22246_c3_g1	Seawater consortia	Symbiont consortia	-7.612	0.461696	2.15376e-06	0.00396086	0	0	0	0	0.553	1.998	0.53
TRINITY_DN51935_c0_g2	Seawater consortia	Symbiont consortia	-8.64692	1.37407	2.26257e-06	0.00398759	0	0	0	0	1.224	0.306	4.193
TRINITY_DN182729_c0_g1	Seawater consortia	Symbiont consortia	9.95482	2.98517	3.27951e-06	0.00537808	2.408	26.492	29.606	3.113	0	0	0
TRINITY_DN137847_c3_g1	Seawater consortia	Symbiont consortia	-7.74829	0.582296	3.30583e-06	0.00537808	0	0	0	0	1.57	0.414	3.193
TRINITY_DN7876_c3_g1	Seawater consortia	Symbiont consortia	-3.65181	0.854816	3.7926e-06	0.00578851	0.185	0.087	0.237	0.124	0.829	1.17	1.204
TRINITY_DN23491_c0_g1	Seawater consortia	Symbiont consortia	-5.25963	-0.0531128	3.83182e-06	0.00578851	0.039	0	0	0	0.582	0.747	0.561
TRINITY_DN61539_c0_g1	Seawater consortia	Symbiont consortia	-6.63307	-0.302366	7.51242e-06	0.0109573	0	0	0	0	1.56	1.278	1.959
TRINITY_DN85113_c4_g1	Seawater consortia	Symbiont consortia	-6.97244	-0.0474499	8.76667e-06	0.0123604	0	0	0	0	11.048	4.67	14.609
TRINITY_DN12728_c0_g1	Seawater consortia	Symbiont consortia	-6.34702	2.3032	1.0556e-05	0.0144031	0.292	0.272	1.899	0	25.768	2.295	21.047
TRINITY_DN53753_c0_g1	Seawater consortia	Symbiont consortia	5.33512	1.00324	1.2168e-05	0.0160838	1.092	1.614	1.879	0.699	0	0.09	0
TRINITY_DN202303_c0_g1	Seawater consortia	Symbiont consortia	7.36586	0.559997	2.23967e-05	0.0287071	1.725	5.415	10.808	7.309	0	0	0
TRINITY_DN11134_c0_g1	Seawater consortia	Symbiont consortia	-8.11567	5.40596	2.38202e-05	0.0296337	0.487	2.605	1.61	3.034	2.755	1.737	213.118
TRINITY_DN5241_c0_g1	Seawater consortia	Symbiont consortia	6.92092	4.13177	2.55861e-05	0.0307491	1.413	7.078	1.579	1.421	0	0.072	0
TRINITY_DN599_c12_g2	Seawater consortia	Symbiont consortia	-6.89454	-0.112137	2.61707e-05	0.0307491	0	0	0	0	26.558	3.023	3.04
TRINITY_DN26860_c0_g1	Seawater consortia	Symbiont consortia	-4.86044	0.691272	2.95569e-05	0.0337892	0.127	0	0.661	0	3.149	19.733	10.171
TRINITY_DN16249_c0_g3	Seawater consortia	Symbiont consortia	-6.834	-0.152701	3.17448e-05	0.0353353	0	0	0	0	1.491	5.768	4.02
TRINITY_DN77343_c0_g2	Seawater consortia	Symbiont consortia	-5.69442	0.35227	3.77708e-05	0.040958	0	0	0.052	0	1.58	0.225	0.826
TRINITY_DN1299_c0_g1	Seawater consortia	Symbiont consortia	-4.02188	2.69703	3.87328e-05	0.040958	4.766	3.315	3.634	0	27.397	16.53	74.29
TRINITY_DN283_c0_g2	Seawater consortia	Symbiont consortia	-7.94871	0.739511	4.20339e-05	0.0433646	0	0	0	0	33.824	7.558	2.295
TRINITY_DN21409_c0_g1	Seawater consortia	Symbiont consortia	-6.39989	-0.466999	4.41411e-05	0.0444543	0	0	0	0	3.011	2.43	4.336

### Sheet: DE_5h
D. avara edgeR (FDR p-value < 0.005 and log2|FC|≥2)
Gene ID	sampleA	sampleB	logFC	logCPM	PValue	FDR	Dv_H30609_Bac	Dv_H30617_Bac	Dv_H30618_Bac	Dv_H30611_Sym	Dv_H30627_Sym	Dv_H31688_Sym
TRINITY_DN143259_c0_g1	Seawater consortia	Symbiont consortia	-10.3818	7.28919	6.7392e-35	2.67876e-30	1.683	2.008	1.562	2274.33	1986.6	2833.09
TRINITY_DN1473_c1_g1	Seawater consortia	Symbiont consortia	12.3849	4.9865	4.334e-18	7.84146e-14	40.559	240.07	116.2	0	0	0
TRINITY_DN1745_c0_g1	Seawater consortia	Symbiont consortia	-11.4218	4.03312	5.91823e-18	7.84146e-14	0	0	0	20.143	11.164	10.171
TRINITY_DN739_c0_g4	Seawater consortia	Symbiont consortia	-11.5431	4.15315	1.16878e-17	1.16145e-13	0	0	0	3.549	6.333	4.416
TRINITY_DN35_c1_g1	Seawater consortia	Symbiont consortia	7.34622	4.25775	5.36599e-16	4.26585e-12	3.191	4.007	2.363	0.02	0.019	0.021
TRINITY_DN5077_c0_g1	Seawater consortia	Symbiont consortia	-10.5579	3.18338	9.44953e-14	6.26016e-10	0	0	0	7.01	6.409	5.457
TRINITY_DN18609_c0_g2	Seawater consortia	Symbiont consortia	10.6445	3.26391	3.62203e-13	2.05674e-09	3.068	4.41	2.662	0	0	0
TRINITY_DN322946_c0_g1	Seawater consortia	Symbiont consortia	-13.1298	5.72946	5.61532e-12	2.79004e-08	0	0	0	72.4	8.657	14.534
TRINITY_DN35530_c0_g1	Seawater consortia	Symbiont consortia	4.45656	5.41253	1.3905e-11	6.14124e-08	291.433	353.742	158.422	5.019	6.046	6.731
TRINITY_DN150336_c1_g1	Seawater consortia	Symbiont consortia	9.75863	2.39952	1.80408e-11	7.17103e-08	21.916	20.72	20.021	0	0	0
TRINITY_DN54_c9_g1	Seawater consortia	Symbiont consortia	-8.4743	3.15288	4.84241e-11	1.74983e-07	0	0	0.039	4.526	9.891	5.245
TRINITY_DN801_c15_g1	Seawater consortia	Symbiont consortia	9.84635	2.48469	1.00222e-10	3.31977e-07	14.939	8.579	8.005	0	0	0
TRINITY_DN224704_c0_g1	Seawater consortia	Symbiont consortia	-10.7363	3.35767	1.76073e-10	5.38363e-07	0	0	0	14.415	81.102	72.182
TRINITY_DN13028_c1_g1	Seawater consortia	Symbiont consortia	-9.85759	2.50253	3.31696e-10	9.41755e-07	0	0	0	2.485	5.214	2.537
TRINITY_DN2738_c1_g1	Seawater consortia	Symbiont consortia	8.99548	1.66846	6.16314e-10	1.63319e-06	1.908	1.615	1.649	0	0	0
TRINITY_DN2791_c1_g1	Seawater consortia	Symbiont consortia	-9.74829	2.39607	4.78235e-09	1.13471e-05	0	0	0	5.403	3.214	10.298
TRINITY_DN4437_c1_g1	Seawater consortia	Symbiont consortia	-6.99963	1.70504	4.85296e-09	1.13471e-05	0.441	0	0	6.922	4.075	4.416
TRINITY_DN27548_c0_g1	Seawater consortia	Symbiont consortia	8.47779	1.18388	6.64577e-09	1.46757e-05	4.904	3.684	4.07	0	0	0
TRINITY_DN42758_c1_g2	Seawater consortia	Symbiont consortia	-9.54699	2.20215	8.46745e-09	1.77144e-05	0	0	0	10.53	16.655	31.011
TRINITY_DN47161_c0_g1	Seawater consortia	Symbiont consortia	-12.2416	4.84515	1.13439e-08	2.25454e-05	0	0	0	1.647	35.299	18.122
TRINITY_DN1873_c1_g2	Seawater consortia	Symbiont consortia	8.90003	1.57781	1.41556e-08	2.67939e-05	4.063	6.742	3.211	0	0	0
TRINITY_DN18729_c0_g1	Seawater consortia	Symbiont consortia	-8.72499	1.428	3.24466e-08	5.86237e-05	0	0	0	3.796	1.617	3.089
TRINITY_DN9624_c0_g1	Seawater consortia	Symbiont consortia	-8.58887	1.30165	4.59242e-08	7.88371e-05	0	0	0	5.058	2.334	5.361
TRINITY_DN63_c1_g1	Seawater consortia	Symbiont consortia	6.18175	2.88457	4.76009e-08	7.88371e-05	3.714	3.956	1.996	0	0.086	0.064
TRINITY_DN2080_c3_g1	Seawater consortia	Symbiont consortia	7.41952	2.59869	5.11087e-08	7.96162e-05	4.945	2.422	1.697	0	0.048	0
TRINITY_DN2200_c5_g1	Seawater consortia	Symbiont consortia	-8.86224	1.55482	5.20773e-08	7.96162e-05	0	0	0	2.633	1.33	3.355
TRINITY_DN5542_c0_g1	Seawater consortia	Symbiont consortia	-4.85043	3.0904	6.4753e-08	9.53284e-05	0.646	0.283	0.116	6.705	6.008	9.895
TRINITY_DN65570_c0_g1	Seawater consortia	Symbiont consortia	8.41456	1.12487	1.17906e-07	0.00016738	0.267	0.626	0.55	0	0	0
TRINITY_DN8355_c0_g1	Seawater consortia	Symbiont consortia	8.46893	2.86113	1.76061e-07	0.000241318	0.39	1.201	2.671	0	0.01	0
TRINITY_DN26225_c0_g1	Seawater consortia	Symbiont consortia	9.80497	2.44495	2.04462e-07	0.000270906	3.058	1.12	7.85	0	0	0
TRINITY_DN5156_c0_g2	Seawater consortia	Symbiont consortia	-6.49631	1.27419	3.12029e-07	0.000400092	0	0	0.058	12.325	24.958	23.717
TRINITY_DN16852_c2_g2	Seawater consortia	Symbiont consortia	7.52796	0.33309	3.73527e-07	0.000463979	1.447	1.504	1.051	0	0	0
TRINITY_DN465174_c0_g1	Seawater consortia	Symbiont consortia	8.70716	1.39605	4.3029e-07	0.000511511	0.975	2.796	3.8	0	0	0
TRINITY_DN26424_c0_g1	Seawater consortia	Symbiont consortia	-8.38952	1.11696	4.3753e-07	0.000511511	0	0	0	4.624	7.318	11.699
TRINITY_DN13490_c0_g1	Seawater consortia	Symbiont consortia	-9.2632	1.93582	5.76978e-07	0.000655265	0	0	0	11.536	1.655	3.917
TRINITY_DN472392_c0_g1	Seawater consortia	Symbiont consortia	-9.90011	2.54684	7.67814e-07	0.000837556	0	0	0	27.449	4.257	4.852
TRINITY_DN18609_c0_g1	Seawater consortia	Symbiont consortia	6.08843	1.81512	7.79631e-07	0.000837556	2.657	1.756	1.861	0	0.105	0
TRINITY_DN31720_c0_g1	Seawater consortia	Symbiont consortia	-6.98879	2.43001	8.12461e-07	0.000849856	0.123	0	0	10.777	2.65	7.325
TRINITY_DN61539_c1_g1	Seawater consortia	Symbiont consortia	-10.266	2.90172	8.45806e-07	0.000862049	0	0	0	38.778	7.586	3.864
TRINITY_DN6063_c0_g2	Seawater consortia	Symbiont consortia	7.57061	0.369575	1.04171e-06	0.00103517	3.201	1.615	1.639	0	0	0
TRINITY_DN41910_c0_g1	Seawater consortia	Symbiont consortia	8.61103	1.30652	1.21205e-06	0.00117507	1.036	2.523	4.851	0	0	0
TRINITY_DN445_c0_g2	Seawater consortia	Symbiont consortia	-6.06044	0.906648	1.24837e-06	0.00118146	0	0.232	0	6.734	6.687	4.799
TRINITY_DN23438_c0_g1	Seawater consortia	Symbiont consortia	-9.36168	2.02175	1.44887e-06	0.00133933	0	0	0	2.524	4.094	15.521
TRINITY_DN23202_c0_g1	Seawater consortia	Symbiont consortia	-7.53813	0.367547	1.61085e-06	0.00145522	0	0	0	1.134	0.775	0.488
TRINITY_DN1020_c0_g1	Seawater consortia	Symbiont consortia	-4.73977	1.7061	2.26312e-06	0.00199904	0.164	0	0.125	2.347	1.531	1.529
TRINITY_DN27323_c0_g1	Seawater consortia	Symbiont consortia	8.09013	0.827212	2.57896e-06	0.0022285	0.277	0.888	0.424	0	0	0
TRINITY_DN9504_c0_g1	Seawater consortia	Symbiont consortia	6.04834	0.515534	3.08848e-06	0.002612	4.104	1.272	3.318	0.069	0	0
TRINITY_DN6063_c1_g1	Seawater consortia	Symbiont consortia	7.43978	0.257583	3.89753e-06	0.00322756	1.303	0.676	0.704	0	0	0
