## Supplemental Table 4 for "Transcriptomic responses of Mediterranean sponges upon encounter with seawater or symbiont microbial consortia"

### Sheet: Annotation_DEGs
# Transcriptomic response of Mediterranean sponges upon encounter with seawater microbial consortia and symbiont bacteria consortia.
# Angela Marulanda-Gomez, Martha Ribes, Sören Franzenburg, Ute Hentsche and Lucia Pita
Table S4. Annotation of DEGs in D. avara as identified in edgeR (FDR p-value < 0.005 and log2|FC|≥2)
Gene ID	TimePoint_h	ChangeDirection	log2FC	padj	Pfam	sigP	blastPUniprot	e-value	blastpDescription	Goannotation
TRINITY_DN322946_c0_g1	1	Symbiont-UP	-13.2882	9.91659e-10	PF00240.23^ubiquitin	sigP	RL40_TETTS	2.71e-14	Ubiquitin-60S ribosomal protein L40	GO:0003735^molecular_function^structural constituent of ribosome,GO:0005515^molecular_function^protein binding,GO:0005634^cellular_component^nucleus,GO:0005840^cellular_component^ribosome,GO:0006412^biological_process^translation
TRINITY_DN143259_c0_g1	1	Symbiont-UP	-11.8161	0.000481467	.	.	.		.	.
TRINITY_DN739_c0_g4	1	Symbiont-UP	-11.365	2.9302e-21	PF01436.21^NHL	sigP	LIN41_DANRE	1.58e-45	E3 ubiquitin-protein ligase TRIM71	GO:0000082^biological_process^G1/S transition of mitotic cell cycle,GO:0000209^biological_process^protein polyubiquitination,GO:0000932^cellular_component^P-body,GO:0004842^molecular_function^ubiquitin-protein transferase activity,GO:0005515^molecular_function^protein binding,GO:0008270^molecular_function^zinc ion binding,GO:0008543^biological_process^fibroblast growth factor receptor signaling p…
TRINITY_DN11738_c1_g1	1	Symbiont-UP	-11.1392	0.0204864	.	sigP	SEPT7_RAT	1.87e-22	Septin-7	GO:0000281^biological_process^mitotic cytokinesis,GO:0000777^cellular_component^condensed chromosome kinetochore,GO:0001725^cellular_component^stress fiber,GO:0003924^molecular_function^GTPase activity,GO:0005525^molecular_function^GTP binding,GO:0005634^cellular_component^nucleus,GO:0005819^cellular_component^spindle,GO:0005930^cellular_component^axoneme,GO:0005938^cellular_component^cell cortex…
TRINITY_DN6759_c2_g1	1	Symbiont-UP	-10.4537	0.042326	PF02176.18^zf-TRAF	sigP	TRAF2_MOUSE	2.24e-09	TNF receptor-associated factor 2	GO:0000151^cellular_component^ubiquitin ligase complex,GO:0002726^biological_process^positive regulation of T cell cytokine production,GO:0004842^molecular_function^ubiquitin-protein transferase activity,GO:0005164^molecular_function^tumor necrosis factor receptor binding,GO:0005174^molecular_function^CD40 receptor binding,GO:0005654^cellular_component^nucleoplasm,GO:0005737^cellular_component^cy…
TRINITY_DN51935_c0_g2	1	Symbiont-UP	-9.24364	0.000554398	PF00619.21^CARD	sigP	.		.	GO:0042981^biological_process^regulation of apoptotic process
TRINITY_DN31720_c0_g1	1	Symbiont-UP	-9.22465	2.73614e-05	.	sigP	.		.	.
TRINITY_DN13028_c1_g1	1	Symbiont-UP	-9.12637	3.74373e-09	.	.	.		.	.
TRINITY_DN42758_c1_g2	1	Symbiont-UP	-8.61325	1.62987e-06	PF05729.12^NACHT	sigP	NLRP3_MACMU	1.13e-09	NACHT, LRR and PYD domains-containing protein 3	GO:0002830^biological_process^positive regulation of type 2 immune response,GO:0005524^molecular_function^ATP binding,GO:0005576^cellular_component^extracellular region,GO:0005634^cellular_component^nucleus,GO:0005737^cellular_component^cytoplasm,GO:0005783^cellular_component^endoplasmic reticulum,GO:0006954^biological_process^inflammatory response,GO:0008134^molecular_function^transcription fact…
TRINITY_DN283_c0_g2	1	Symbiont-UP	-8.10654	0.0316041	.	.	.		.	.
TRINITY_DN22246_c3_g1	1	Symbiont-UP	-8.07434	1.97216e-05	.	sigP	.		.	.
TRINITY_DN137847_c3_g1	1	Symbiont-UP	-7.93894	5.67211e-07	PF00530.18^SRCR	sigP	NETR_RAT	1.96e-58	Neurotrypsin	GO:0001530^molecular_function^lipopolysaccharide binding,GO:0001824^biological_process^blastocyst development,GO:0001833^biological_process^inner cell mass cell proliferation,GO:0003677^molecular_function^DNA binding,GO:0004252^molecular_function^serine-type endopeptidase activity,GO:0005044^molecular_function^scavenger receptor activity,GO:0005615^cellular_component^extracellular space,GO:000573…
TRINITY_DN23202_c0_g1	1	Symbiont-UP	-7.53912	0.000825058	.	.	.		.	.
TRINITY_DN12548_c0_g1	1	Symbiont-UP	-7.02878	0.00317911	.	sigP	.		.	.
TRINITY_DN12728_c0_g1	1	Symbiont-UP	-6.38787	0.0204864	PF00244.20^14-3-3	sigP	1433G_BOVIN	3.8e-57	14-3-3 protein gamma	GO:0005159^molecular_function^insulin-like growth factor receptor binding,GO:0005634^cellular_component^nucleus,GO:0005737^cellular_component^cytoplasm,GO:0009740^biological_process^gibberellic acid mediated signaling pathway,GO:0019005^cellular_component^SCF ubiquitin ligase complex,GO:0019904^molecular_function^protein domain specific binding,GO:0031146^biological_process^SCF-dependent proteaso…
TRINITY_DN12910_c0_g1	1	Symbiont-UP	-5.11866	0.042326	.	.	.		.	.
TRINITY_DN53350_c0_g2	1	Symbiont-UP	-4.4725	0.0137033	.	.	.		.	.
TRINITY_DN67265_c1_g1	1	Seawater-UP	3.36452	0.0401054	PF03564.15^DUF1759^PF05585.12^DUF1758	sigP	.		.	.
TRINITY_DN35530_c0_g1	1	Seawater-UP	3.77702	0.0178513	.	sigP	.		.	.
TRINITY_DN57425_c0_g1	1	Seawater-UP	4.81593	0.0407544	.	.	.		.	.
TRINITY_DN14070_c0_g1	1	Seawater-UP	5.35371	0.00145561	PF03564.15^DUF1759^PF18701.1^DUF5641	sigP	.		.	.
TRINITY_DN60907_c0_g1	1	Seawater-UP	6.2892	0.0202983	.	sigP	.		.	.
TRINITY_DN59027_c1_g2	1	Seawater-UP	6.56495	0.0179201	.	sigP	.		.	.
TRINITY_DN25619_c0_g1	1	Seawater-UP	6.81827	0.045042	.	sigP	LUZP4_HUMAN	4.39e-07	Leucine zipper protein 4	GO:0003723^molecular_function^RNA binding,GO:0003743^molecular_function^translation initiation factor activity,GO:0003924^molecular_function^GTPase activity,GO:0005525^molecular_function^GTP binding,GO:0005634^cellular_component^nucleus,GO:0005737^cellular_component^cytoplasm,GO:0005886^cellular_component^plasma membrane,GO:0007339^biological_process^binding of sperm to zona pellucida,GO:0016021^…
TRINITY_DN34892_c0_g1	1	Seawater-UP	7.05498	0.0281845	PF13516.6^LRR_6	sigP	RINI_MOUSE	1.95e-10	Ribonuclease inhibitor	GO:0005515^molecular_function^protein binding,GO:0005524^molecular_function^ATP binding,GO:0005654^cellular_component^nucleoplasm,GO:0005730^cellular_component^nucleolus,GO:0005737^cellular_component^cytoplasm,GO:0005739^cellular_component^mitochondrion,GO:0005815^cellular_component^microtubule organizing center,GO:0005829^cellular_component^cytosol,GO:0005938^cellular_component^cell cortex,GO:00…
TRINITY_DN65570_c0_g1	1	Seawater-UP	8.21942	1.28919e-06	PF13516.6^LRR_6	sigP	NLRC3_HUMAN	3.42e-38	NLR family CARD domain-containing protein 3	GO:0005515^molecular_function^protein binding,GO:0005524^molecular_function^ATP binding,GO:0005737^cellular_component^cytoplasm,GO:0005815^cellular_component^microtubule organizing center,GO:0005829^cellular_component^cytosol,GO:0007249^biological_process^I-kappaB kinase/NF-kappaB signaling,GO:0014067^biological_process^negative regulation of phosphatidylinositol 3-kinase signaling,GO:0032088^bio…
TRINITY_DN5241_c0_g1	1	Seawater-UP	8.95767	1.95405e-05	PF13927.6^Ig_3	sigP	SCUB1_HUMAN	2.73e-11	Signal peptide, CUB and EGF-like domain-containing protein 1	GO:0004252^molecular_function^serine-type endopeptidase activity,GO:0005509^molecular_function^calcium ion binding,GO:0005615^cellular_component^extracellular space,GO:0005886^cellular_component^plasma membrane,GO:0006508^biological_process^proteolysis,GO:0006954^biological_process^inflammatory response,GO:0007512^biological_process^adult heart development,GO:0007596^biological_process^blood coag…
TRINITY_DN182729_c0_g1	1	Seawater-UP	10.1703	0.000764818	PF00412.22^LIM	sigP	FHL3_BOVIN	4e-10	Four and a half LIM domains protein 3	GO:0001725^cellular_component^stress fiber,GO:0003779^molecular_function^actin binding,GO:0005634^cellular_component^nucleus,GO:0030018^cellular_component^Z disc,GO:0030036^biological_process^actin cytoskeleton organization,GO:0046872^molecular_function^metal ion binding
TRINITY_DN26225_c0_g1	1	Seawater-UP	10.5749	0.00078104	.	sigP	.		.	.
TRINITY_DN18609_c0_g2	1	Seawater-UP	10.641	3.29037e-15	PF13516.6^LRR_6	sigP	NLRC3_HUMAN	3.12e-39	NLR family CARD domain-containing protein 3	GO:0005515^molecular_function^protein binding,GO:0005524^molecular_function^ATP binding,GO:0005737^cellular_component^cytoplasm,GO:0005815^cellular_component^microtubule organizing center,GO:0005829^cellular_component^cytosol,GO:0007249^biological_process^I-kappaB kinase/NF-kappaB signaling,GO:0014067^biological_process^negative regulation of phosphatidylinositol 3-kinase signaling,GO:0032088^bio…
TRINITY_DN4314_c2_g1	1	Seawater-UP	11.6971	0.0182205	PF02404.15^SCF^PF03606.15^DcuC	sigP	.		.	GO:0005173^molecular_function^stem cell factor receptor binding,GO:0007155^biological_process^cell adhesion,GO:0016020^cellular_component^membrane,GO:0016021^cellular_component^integral component of membrane
TRINITY_DN12186_c0_g3	1	Seawater-UP	13.4254	0.0197176	.	sigP	.		.	.
TRINITY_DN322946_c0_g1	3	Symbiont-UP	-12.8323	1.73164e-09	PF00240.23^ubiquitin	sigP	RL40_TETTS	2.71e-14	Ubiquitin-60S ribosomal protein L40	GO:0003735^molecular_function^structural constituent of ribosome,GO:0005515^molecular_function^protein binding,GO:0005634^cellular_component^nucleus,GO:0005840^cellular_component^ribosome,GO:0006412^biological_process^translation
TRINITY_DN739_c0_g4	3	Symbiont-UP	-11.0035	6.43146e-14	PF01436.21^NHL	sigP	LIN41_DANRE	1.58e-45	E3 ubiquitin-protein ligase TRIM71	GO:0000082^biological_process^G1/S transition of mitotic cell cycle,GO:0000209^biological_process^protein polyubiquitination,GO:0000932^cellular_component^P-body,GO:0004842^molecular_function^ubiquitin-protein transferase activity,GO:0005515^molecular_function^protein binding,GO:0008270^molecular_function^zinc ion binding,GO:0008543^biological_process^fibroblast growth factor receptor signaling p…
TRINITY_DN193_c1_g1	3	Symbiont-UP	-10.7251	0.000675212	PF00656.22^Peptidase_C14^PF05729.12^NACHT	sigP	.		.	.
TRINITY_DN143259_c0_g1	3	Symbiont-UP	-10.204	8.02461e-39	.	.	.		.	.
TRINITY_DN472392_c0_g1	3	Symbiont-UP	-9.8061	9.08289e-05	.	sigP	.		.	.
TRINITY_DN13028_c1_g1	3	Symbiont-UP	-9.40245	4.32825e-08	.	.	.		.	.
TRINITY_DN12548_c0_g1	3	Symbiont-UP	-9.31932	0.00232177	.	sigP	.		.	.
TRINITY_DN4437_c1_g1	3	Symbiont-UP	-9.05139	4.32825e-08	PF00041.21^fn3	sigP	PTPRD_MOUSE	3.51e-06	Receptor-type tyrosine-protein phosphatase delta	GO:0000139^cellular_component^Golgi membrane,GO:0001669^cellular_component^acrosomal vesicle,GO:0004725^molecular_function^protein tyrosine phosphatase activity,GO:0005102^molecular_function^signaling receptor binding,GO:0005515^molecular_function^protein binding,GO:0005794^cellular_component^Golgi apparatus,GO:0005829^cellular_component^cytosol,GO:0005886^cellular_component^plasma membrane,GO:00…
TRINITY_DN42758_c1_g2	3	Symbiont-UP	-8.68287	4.8272e-05	PF05729.12^NACHT	sigP	NLRP3_MACMU	1.13e-09	NACHT, LRR and PYD domains-containing protein 3	GO:0002830^biological_process^positive regulation of type 2 immune response,GO:0005524^molecular_function^ATP binding,GO:0005576^cellular_component^extracellular region,GO:0005634^cellular_component^nucleus,GO:0005737^cellular_component^cytoplasm,GO:0005783^cellular_component^endoplasmic reticulum,GO:0006954^biological_process^inflammatory response,GO:0008134^molecular_function^transcription fact…
TRINITY_DN51935_c0_g2	3	Symbiont-UP	-8.64692	0.00398759	PF00619.21^CARD	sigP	.		.	GO:0042981^biological_process^regulation of apoptotic process
TRINITY_DN11134_c0_g1	3	Symbiont-UP	-8.11567	0.0296337	PF13927.6^Ig_3	sigP	HMCN2_MOUSE	5.15e-11	Hemicentin-2	GO:0005509^molecular_function^calcium ion binding,GO:0005576^cellular_component^extracellular region,GO:0005604^cellular_component^basement membrane,GO:0005615^cellular_component^extracellular space,GO:0005938^cellular_component^cell cortex,GO:0030054^cellular_component^cell junction,GO:0031012^cellular_component^extracellular matrix,GO:0032154^cellular_component^cleavage furrow,GO:0050896^biolog…
TRINITY_DN37530_c0_g1	3	Symbiont-UP	-8.11141	0.00122256	PF13445.6^zf-RING_UBOX	sigP	TRI56_BOVIN	3.26e-23	E3 ubiquitin-protein ligase TRIM56	GO:0004842^molecular_function^ubiquitin-protein transferase activity,GO:0005576^cellular_component^extracellular region,GO:0005737^cellular_component^cytoplasm,GO:0006869^biological_process^lipid transport,GO:0008270^molecular_function^zinc ion binding,GO:0008289^molecular_function^lipid binding,GO:0032608^biological_process^interferon-beta production,GO:0034340^biological_process^response to typ…
TRINITY_DN283_c0_g2	3	Symbiont-UP	-7.94871	0.0433646	.	.	.		.	.
TRINITY_DN137847_c3_g1	3	Symbiont-UP	-7.74829	0.00537808	PF00530.18^SRCR	sigP	NETR_RAT	1.96e-58	Neurotrypsin	GO:0001530^molecular_function^lipopolysaccharide binding,GO:0001824^biological_process^blastocyst development,GO:0001833^biological_process^inner cell mass cell proliferation,GO:0003677^molecular_function^DNA binding,GO:0004252^molecular_function^serine-type endopeptidase activity,GO:0005044^molecular_function^scavenger receptor activity,GO:0005615^cellular_component^extracellular space,GO:000573…
TRINITY_DN22246_c3_g1	3	Symbiont-UP	-7.612	0.00396086	.	sigP	.		.	.
TRINITY_DN282156_c0_g1	3	Symbiont-UP	-7.59732	0.00300328	.	.	.		.	.
TRINITY_DN23202_c0_g1	3	Symbiont-UP	-7.56964	0.000120481	.	.	.		.	.
TRINITY_DN33881_c0_g1	3	Symbiont-UP	-7.05467	0.000799789	PF13516.6^LRR_6	sigP	PPR37_CAEBR	2.72e-07	Protein phosphatase 1 regulatory subunit 37 homolog	GO:0005515^molecular_function^protein binding
TRINITY_DN31720_c0_g1	3	Symbiont-UP	-7.01723	0.00123045	.	sigP	.		.	.
TRINITY_DN85113_c4_g1	3	Symbiont-UP	-6.97244	0.0123604	.	.	.		.	.
TRINITY_DN599_c12_g2	3	Symbiont-UP	-6.89454	0.0307491	.	sigP	.		.	.
TRINITY_DN16249_c0_g3	3	Symbiont-UP	-6.834	0.0353353	PF00041.21^fn3	sigP	PTPRQ_RAT	7.16e-08	Phosphatidylinositol phosphatase PTPRQ	GO:0004725^molecular_function^protein tyrosine phosphatase activity,GO:0005515^molecular_function^protein binding,GO:0005886^cellular_component^plasma membrane,GO:0016021^cellular_component^integral component of membrane,GO:0045598^biological_process^regulation of fat cell differentiation
TRINITY_DN61539_c0_g1	3	Symbiont-UP	-6.63307	0.0109573	.	.	.		.	.
TRINITY_DN21409_c0_g1	3	Symbiont-UP	-6.39989	0.0444543	PF01436.21^NHL	sigP	LIN41_CAEEL	1.38e-07	Protein lin-41	GO:0000209^biological_process^protein polyubiquitination,GO:0000932^cellular_component^P-body,GO:0003723^molecular_function^RNA binding,GO:0003729^molecular_function^mRNA binding,GO:0004842^molecular_function^ubiquitin-protein transferase activity,GO:0005515^molecular_function^protein binding,GO:0005737^cellular_component^cytoplasm,GO:0006402^biological_process^mRNA catabolic process,GO:0007276^b…
TRINITY_DN12728_c0_g1	3	Symbiont-UP	-6.34702	0.0144031	PF00244.20^14-3-3	sigP	1433G_BOVIN	3.8e-57	14-3-3 protein gamma	GO:0005159^molecular_function^insulin-like growth factor receptor binding,GO:0005634^cellular_component^nucleus,GO:0005737^cellular_component^cytoplasm,GO:0009740^biological_process^gibberellic acid mediated signaling pathway,GO:0019005^cellular_component^SCF ubiquitin ligase complex,GO:0019904^molecular_function^protein domain specific binding,GO:0031146^biological_process^SCF-dependent proteaso…
TRINITY_DN77343_c0_g2	3	Symbiont-UP	-5.69442	0.040958	.	sigP	.		.	.
TRINITY_DN23491_c0_g1	3	Symbiont-UP	-5.25963	0.00578851	.	sigP	.		.	.
TRINITY_DN14754_c1_g1	3	Symbiont-UP	-5.12212	0.00124571	.	sigP	.		.	.
TRINITY_DN26860_c0_g1	3	Symbiont-UP	-4.86044	0.0337892	.	.	.		.	.
TRINITY_DN1299_c0_g1	3	Symbiont-UP	-4.02188	0.040958	PF00008.27^EGF^PF12661.7^hEGF	sigP	SVEP1_MOUSE	1.22e-38	Sushi, von Willebrand factor type A, EGF and pentraxin domain-containing protein 1	GO:0001525^biological_process^angiogenesis,GO:0001658^biological_process^branching involved in ureteric bud morphogenesis,GO:0001756^biological_process^somitogenesis,GO:0001840^biological_process^neural plate development,GO:0002244^biological_process^hematopoietic progenitor cell differentiation,GO:0003007^biological_process^heart morphogenesis,GO:0003682^molecular_function^chromatin binding,GO:0…
TRINITY_DN7876_c3_g1	3	Symbiont-UP	-3.65181	0.00578851	PF00098.23^zf-CCHC^PF13650.6^Asp_protease_2	sigP	YRD6_CAEEL	5.72e-06	Uncharacterized protein K02A2.6	GO:0003676^molecular_function^nucleic acid binding,GO:0008270^molecular_function^zinc ion binding,GO:0015074^biological_process^DNA integration
TRINITY_DN6776_c4_g2	3	Symbiont-UP	-3.60547	0.000696627	PF00047.25^ig	sigP	.		.	.
TRINITY_DN10832_c2_g1	3	Seawater-UP	5.32275	0.00396086	.	.	.		.	.
TRINITY_DN53753_c0_g1	3	Seawater-UP	5.33512	0.0160838	.	sigP	AP5B1_XENTR	4.93e-07	AP-5 complex subunit beta-1	GO:0015031^biological_process^protein transport,GO:0016197^biological_process^endosomal transport,GO:0030119^cellular_component^AP-type membrane coat adaptor complex
TRINITY_DN5241_c0_g1	3	Seawater-UP	6.92092	0.0307491	PF13927.6^Ig_3	sigP	SCUB1_HUMAN	8.81e-12	Signal peptide, CUB and EGF-like domain-containing protein 1	GO:0004252^molecular_function^serine-type endopeptidase activity,GO:0005509^molecular_function^calcium ion binding,GO:0005615^cellular_component^extracellular space,GO:0005886^cellular_component^plasma membrane,GO:0006508^biological_process^proteolysis,GO:0006954^biological_process^inflammatory response,GO:0007512^biological_process^adult heart development,GO:0007596^biological_process^blood coag…
TRINITY_DN78838_c0_g6	3	Seawater-UP	7.03123	0.00122256	.	.	.		.	.
TRINITY_DN11808_c33_g1	3	Seawater-UP	7.21674	0.00123045	.	.	.		.	.
TRINITY_DN202303_c0_g1	3	Seawater-UP	7.36586	0.0287071	.	sigP	.		.	.
TRINITY_DN65570_c0_g1	3	Seawater-UP	7.93032	0.00122256	PF13516.6^LRR_6	sigP	NLRC3_HUMAN	3.42e-38	NLR family CARD domain-containing protein 3	GO:0005515^molecular_function^protein binding,GO:0005524^molecular_function^ATP binding,GO:0005737^cellular_component^cytoplasm,GO:0005815^cellular_component^microtubule organizing center,GO:0005829^cellular_component^cytosol,GO:0007249^biological_process^I-kappaB kinase/NF-kappaB signaling,GO:0014067^biological_process^negative regulation of phosphatidylinositol 3-kinase signaling,GO:0032088^bio…
TRINITY_DN801_c15_g1	3	Seawater-UP	9.1977	2.52462e-06	.	.	.		.	.
TRINITY_DN182729_c0_g1	3	Seawater-UP	9.95482	0.00537808	PF00412.22^LIM	sigP	FHL3_BOVIN	4e-10	Four and a half LIM domains protein 3	GO:0001725^cellular_component^stress fiber,GO:0003779^molecular_function^actin binding,GO:0005634^cellular_component^nucleus,GO:0030018^cellular_component^Z disc,GO:0030036^biological_process^actin cytoskeleton organization,GO:0046872^molecular_function^metal ion binding
TRINITY_DN18609_c0_g2	3	Seawater-UP	10.5548	5.02671e-12	PF13516.6^LRR_6	sigP	NLRC3_HUMAN	3.12e-39	NLR family CARD domain-containing protein 3	GO:0005515^molecular_function^protein binding,GO:0005524^molecular_function^ATP binding,GO:0005737^cellular_component^cytoplasm,GO:0005815^cellular_component^microtubule organizing center,GO:0005829^cellular_component^cytosol,GO:0007249^biological_process^I-kappaB kinase/NF-kappaB signaling,GO:0014067^biological_process^negative regulation of phosphatidylinositol 3-kinase signaling,GO:0032088^bio…
TRINITY_DN322946_c0_g1	5	Symbiont-UP	-13.1298	2.79004e-08	PF00240.23^ubiquitin	sigP	RL40_TETTS	2.71e-14	Ubiquitin-60S ribosomal protein L40	GO:0003735^molecular_function^structural constituent of ribosome,GO:0005515^molecular_function^protein binding,GO:0005634^cellular_component^nucleus,GO:0005840^cellular_component^ribosome,GO:0006412^biological_process^translation
TRINITY_DN47161_c0_g1	5	Symbiont-UP	-12.2416	2.25454e-05	PF13365.6^Trypsin_2	sigP	.		.	.
TRINITY_DN739_c0_g4	5	Symbiont-UP	-11.5431	1.16145e-13	PF01436.21^NHL	sigP	LIN41_DANRE	1.58e-45	E3 ubiquitin-protein ligase TRIM71	GO:0000082^biological_process^G1/S transition of mitotic cell cycle,GO:0000209^biological_process^protein polyubiquitination,GO:0000932^cellular_component^P-body,GO:0004842^molecular_function^ubiquitin-protein transferase activity,GO:0005515^molecular_function^protein binding,GO:0008270^molecular_function^zinc ion binding,GO:0008543^biological_process^fibroblast growth factor receptor signaling p…
TRINITY_DN1745_c0_g1	5	Symbiont-UP	-11.4218	7.84146e-14	PF04548.16^AIG1^PF07714.17^Pkinase_Tyr	sigP	IAN7_ARATH	1.17e-11	Immune-associated nucleotide-binding protein 7	GO:0004672^molecular_function^protein kinase activity,GO:0004674^molecular_function^protein serine/threonine kinase activity,GO:0004714^molecular_function^transmembrane receptor protein tyrosine kinase activity,GO:0005524^molecular_function^ATP binding,GO:0005525^molecular_function^GTP binding,GO:0005886^cellular_component^plasma membrane,GO:0006468^biological_process^protein phosphorylation,GO:0…
TRINITY_DN147784_c0_g1	5	Symbiont-UP	-10.9225	0.0249761	.	sigP	.		.	.
TRINITY_DN11738_c1_g1	5	Symbiont-UP	-10.9091	0.0300431	.	sigP	SEPT7_RAT	1.87e-22	Septin-7	GO:0000281^biological_process^mitotic cytokinesis,GO:0000777^cellular_component^condensed chromosome kinetochore,GO:0001725^cellular_component^stress fiber,GO:0003924^molecular_function^GTPase activity,GO:0005525^molecular_function^GTP binding,GO:0005634^cellular_component^nucleus,GO:0005819^cellular_component^spindle,GO:0005930^cellular_component^axoneme,GO:0005938^cellular_component^cell cortex…
TRINITY_DN224704_c0_g1	5	Symbiont-UP	-10.7363	5.38363e-07	.	.	.		.	.
TRINITY_DN5077_c0_g1	5	Symbiont-UP	-10.5579	6.26016e-10	PF04548.16^AIG1	sigP	IAN7_ARATH	3.03e-10	Immune-associated nucleotide-binding protein 7	GO:0005198^molecular_function^structural molecule activity,GO:0005525^molecular_function^GTP binding
TRINITY_DN143259_c0_g1	5	Symbiont-UP	-10.3818	2.67876e-30	.	.	.		.	.
TRINITY_DN61539_c1_g1	5	Symbiont-UP	-10.266	0.000862049	PF02816.18^Alpha_kinase	sigP	VWKA_DICDI		Alpha-protein kinase vwkA	GO:0000281^biological_process^mitotic cytokinesis,GO:0000331^cellular_component^contractile vacuole,GO:0004672^molecular_function^protein kinase activity,GO:0004674^molecular_function^protein serine/threonine kinase activity,GO:0005516^molecular_function^calmodulin binding,GO:0005524^molecular_function^ATP binding,GO:0005737^cellular_component^cytoplasm,GO:0005829^cellular_component^cytosol,GO:00…
TRINITY_DN472392_c0_g1	5	Symbiont-UP	-9.90011	0.000837556	.	sigP	.		.	.
TRINITY_DN13028_c1_g1	5	Symbiont-UP	-9.85759	9.41755e-07	.	.	.		.	.
TRINITY_DN2791_c1_g1	5	Symbiont-UP	-9.74829	1.13471e-05	PF00501.28^AMP-binding	sigP	ACBG2_CHICK		Long-chain-fatty-acid--CoA ligase ACSBG2	GO:0003824^molecular_function^catalytic activity,GO:0003996^molecular_function^acyl-CoA ligase activity,GO:0004467^molecular_function^long-chain fatty acid-CoA ligase activity,GO:0005524^molecular_function^ATP binding,GO:0005737^cellular_component^cytoplasm,GO:0005739^cellular_component^mitochondrion,GO:0005829^cellular_component^cytosol,GO:0007275^biological_process^multicellular organism develo…
TRINITY_DN42758_c1_g2	5	Symbiont-UP	-9.54699	1.77144e-05	PF05729.12^NACHT	sigP	NLRP3_MACMU	1.13e-09	NACHT, LRR and PYD domains-containing protein 3	GO:0002830^biological_process^positive regulation of type 2 immune response,GO:0005524^molecular_function^ATP binding,GO:0005576^cellular_component^extracellular region,GO:0005634^cellular_component^nucleus,GO:0005737^cellular_component^cytoplasm,GO:0005783^cellular_component^endoplasmic reticulum,GO:0006954^biological_process^inflammatory response,GO:0008134^molecular_function^transcription fact…
TRINITY_DN23438_c0_g1	5	Symbiont-UP	-9.36168	0.00133933	.	.	.		.	.
TRINITY_DN13490_c0_g1	5	Symbiont-UP	-9.2632	0.000655265	.	sigP	.		.	.
TRINITY_DN2200_c5_g1	5	Symbiont-UP	-8.86224	7.96162e-05	.	sigP	.		.	.
TRINITY_DN18729_c0_g1	5	Symbiont-UP	-8.72499	5.86237e-05	.	.	.		.	.
TRINITY_DN9624_c0_g1	5	Symbiont-UP	-8.58887	7.88371e-05	PF00270.29^DEAD	sigP	BLM_DROME		Bloom syndrome protein homolog	GO:0000070^biological_process^mitotic sister chromatid segregation,GO:0000228^cellular_component^nuclear chromosome,GO:0000403^molecular_function^Y-form DNA binding,GO:0000706^biological_process^meiotic DNA double-strand break processing,GO:0000722^biological_process^telomere maintenance via recombination,GO:0000723^biological_process^telomere maintenance,GO:0000724^biological_process^double-stra…
TRINITY_DN54_c9_g1	5	Symbiont-UP	-8.4743	1.74983e-07	.	sigP	.		.	.
TRINITY_DN26424_c0_g1	5	Symbiont-UP	-8.38952	0.000511511	.	sigP	.		.	.
TRINITY_DN37530_c0_g1	5	Symbiont-UP	-8.25884	0.00934959	PF13445.6^zf-RING_UBOX	sigP	TRI56_BOVIN		E3 ubiquitin-protein ligase TRIM56	GO:0004842^molecular_function^ubiquitin-protein transferase activity,GO:0005576^cellular_component^extracellular region,GO:0005737^cellular_component^cytoplasm,GO:0006869^biological_process^lipid transport,GO:0008270^molecular_function^zinc ion binding,GO:0008289^molecular_function^lipid binding,GO:0032608^biological_process^interferon-beta production,GO:0034340^biological_process^response to typ…
TRINITY_DN709_c0_g1	5	Symbiont-UP	-8.0227	0.0314938	.	sigP	.		.	.
TRINITY_DN34778_c0_g1	5	Symbiont-UP	-7.72309	0.0393257	PF00041.21^fn3	sigP	.		.	GO:0005515^molecular_function^protein binding
TRINITY_DN79927_c0_g3	5	Symbiont-UP	-7.72179	0.00831913	.	sigP	.		.	.
TRINITY_DN916_c1_g2	5	Symbiont-UP	-7.71598	0.02728	.	sigP	.		.	.
TRINITY_DN15306_c0_g1	5	Symbiont-UP	-7.64806	0.0201688	.	.	.		.	.
TRINITY_DN137847_c3_g1	5	Symbiont-UP	-7.59862	0.00838441	PF00530.18^SRCR	sigP	NETR_RAT		Neurotrypsin	GO:0001530^molecular_function^lipopolysaccharide binding,GO:0001824^biological_process^blastocyst development,GO:0001833^biological_process^inner cell mass cell proliferation,GO:0003677^molecular_function^DNA binding,GO:0004252^molecular_function^serine-type endopeptidase activity,GO:0005044^molecular_function^scavenger receptor activity,GO:0005615^cellular_component^extracellular space,GO:000573…
TRINITY_DN23202_c0_g1	5	Symbiont-UP	-7.53813	0.00145522	.	.	.		.	.
TRINITY_DN24452_c1_g1	5	Symbiont-UP	-7.46855	0.02728	.	sigP	.		.	.
TRINITY_DN12218_c1_g1	5	Symbiont-UP	-7.46523	0.0130698	.	sigP	.		.	.
TRINITY_DN4325_c2_g1	5	Symbiont-UP	-7.44721	0.00934959	.	sigP	.		.	.
TRINITY_DN13849_c0_g2	5	Symbiont-UP	-7.43001	0.0214681	.	.	.		.	.
TRINITY_DN18632_c3_g1	5	Symbiont-UP	-7.33354	0.0199413	.	.	.		.	.
TRINITY_DN23569_c0_g1	5	Symbiont-UP	-7.2394	0.02728	.	sigP	.		.	.
TRINITY_DN85113_c4_g1	5	Symbiont-UP	-7.01702	0.00755128	.	.	.		.	.
TRINITY_DN4437_c1_g1	5	Symbiont-UP	-6.99963	1.13471e-05	PF00041.21^fn3	sigP	PTPRD_MOUSE		Receptor-type tyrosine-protein phosphatase delta	GO:0000139^cellular_component^Golgi membrane,GO:0001669^cellular_component^acrosomal vesicle,GO:0004725^molecular_function^protein tyrosine phosphatase activity,GO:0005102^molecular_function^signaling receptor binding,GO:0005515^molecular_function^protein binding,GO:0005794^cellular_component^Golgi apparatus,GO:0005829^cellular_component^cytosol,GO:0005886^cellular_component^plasma membrane,GO:00…
TRINITY_DN31720_c0_g1	5	Symbiont-UP	-6.98879	0.000849856	.	sigP	.		.	.
TRINITY_DN14574_c0_g1	5	Symbiont-UP	-6.78722	0.0340167	PF08477.13^Roc	sigP	.		.	GO:0003924^molecular_function^GTPase activity,GO:0005525^molecular_function^GTP binding
TRINITY_DN5156_c0_g2	5	Symbiont-UP	-6.49631	0.000400092	.	.	.		.	.
TRINITY_DN445_c0_g2	5	Symbiont-UP	-6.06044	0.00118146	.	.	.		.	.
TRINITY_DN8883_c1_g3	5	Symbiont-UP	-5.54115	0.0288645	.	sigP	.		.	.
TRINITY_DN7139_c1_g3	5	Symbiont-UP	-5.51652	0.00915135	.	sigP	.		.	.
TRINITY_DN781_c0_g2	5	Symbiont-UP	-4.93532	0.0366926	.	sigP	.		.	.
TRINITY_DN5542_c0_g1	5	Symbiont-UP	-4.85043	9.53284e-05	.	sigP	.		.	.
TRINITY_DN14754_c1_g1	5	Symbiont-UP	-4.84124	0.00716264	.	sigP	.		.	.
TRINITY_DN53350_c0_g2	5	Symbiont-UP	-4.81737	0.0452807	.	.	.		.	.
TRINITY_DN1020_c0_g1	5	Symbiont-UP	-4.73977	0.00199904	.	sigP	.		.	.
TRINITY_DN12849_c0_g1	5	Symbiont-UP	-4.56257	0.0374338	PF03184.19^DDE_1	sigP	TIGD2_MOUSE		Tigger transposable element-derived protein 2	GO:0003676^molecular_function^nucleic acid binding,GO:0003677^molecular_function^DNA binding,GO:0005634^cellular_component^nucleus
TRINITY_DN16061_c0_g1	5	Symbiont-UP	-4.01672	0.0149287	.	.	.		.	GO:0000398^biological_process^mRNA splicing, via spliceosome,GO:0005634^cellular_component^nucleus,GO:1990247^molecular_function^N6-methyladenosine-containing RNA binding
TRINITY_DN7078_c0_g1	5	Seawater-UP	2.97159	0.0452807	.	.	.		.	.
TRINITY_DN23728_c0_g1	5	Seawater-UP	3.52944	0.0397235	.	sigP	GVIN1_MOUSE		Interferon-induced very large GTPase 1	GO:0005525^molecular_function^GTP binding,GO:0005634^cellular_component^nucleus,GO:0005829^cellular_component^cytosol
TRINITY_DN15704_c1_g1	5	Seawater-UP	3.93954	0.0100287	.	sigP	GVIN1_MOUSE		Interferon-induced very large GTPase 1	GO:0005525^molecular_function^GTP binding,GO:0005634^cellular_component^nucleus,GO:0005829^cellular_component^cytosol
TRINITY_DN8754_c0_g1	5	Seawater-UP	4.0301	0.0340167	PF13920.6^zf-C3HC4_3	sigP	RNF8_DANRE		E3 ubiquitin-protein ligase rnf8	GO:0000151^cellular_component^ubiquitin ligase complex,GO:0000781^cellular_component^chromosome, telomeric region,GO:0003682^molecular_function^chromatin binding,GO:0004842^molecular_function^ubiquitin-protein transferase activity,GO:0005634^cellular_component^nucleus,GO:0005829^cellular_component^cytosol,GO:0006302^biological_process^double-strand break repair,GO:0006303^biological_process^doubl…
TRINITY_DN67265_c1_g1	5	Seawater-UP	4.26701	0.0230551	PF03564.15^DUF1759^PF05585.12^DUF1758	sigP	.		.	.
TRINITY_DN35530_c0_g1	5	Seawater-UP	4.45656	6.14124e-08	.	sigP	.		.	.
TRINITY_DN15747_c0_g1	5	Seawater-UP	4.67944	0.00838441	PF00685.27^Sulfotransfer_1	sigP	WSCD2_MOUSE		WSC domain-containing protein 2	GO:0008146^molecular_function^sulfotransferase activity,GO:0016021^cellular_component^integral component of membrane
TRINITY_DN53753_c0_g1	5	Seawater-UP	4.81985	0.0260354	.	sigP	AP5B1_XENTR		AP-5 complex subunit beta-1	GO:0015031^biological_process^protein transport,GO:0016197^biological_process^endosomal transport,GO:0030119^cellular_component^AP-type membrane coat adaptor complex
TRINITY_DN72853_c0_g1	5	Seawater-UP	4.89496	0.03078	.	.	.		.	.
TRINITY_DN11808_c33_g1	5	Seawater-UP	5.01546	0.00755128	.	.	.		.	.
TRINITY_DN68015_c0_g1	5	Seawater-UP	5.13114	0.0452807	PF13885.6^Keratin_B2_2	sigP	KRA47_HUMAN		Keratin-associated protein 4-7	GO:0005829^cellular_component^cytosol,GO:0007568^biological_process^aging,GO:0031424^biological_process^keratinization,GO:0042633^biological_process^hair cycle,GO:0045095^cellular_component^keratin filament
TRINITY_DN33706_c1_g1	5	Seawater-UP	5.2399	0.0413251	.	sigP	.		.	.
TRINITY_DN6182_c0_g2	5	Seawater-UP	6.02459	0.02728	.	.	.		.	.
TRINITY_DN9504_c0_g1	5	Seawater-UP	6.04834	0.002612	PF06119.14^NIDO	sigP	SNED1_HUMAN		Sushi, nidogen and EGF-like domain-containing protein 1	GO:0005112^molecular_function^Notch binding,GO:0005509^molecular_function^calcium ion binding,GO:0005576^cellular_component^extracellular region,GO:0007160^biological_process^cell-matrix adhesion
TRINITY_DN18609_c0_g1	5	Seawater-UP	6.08843	0.000837556	PF13516.6^LRR_6	sigP	NLRC3_HUMAN	7.55e-35	NLR family CARD domain-containing protein 3	GO:0000911^biological_process^cytokinesis by cell plate formation,GO:0005096^molecular_function^GTPase activator activity,GO:0005515^molecular_function^protein binding,GO:0005524^molecular_function^ATP binding,GO:0005635^cellular_component^nuclear envelope,GO:0005737^cellular_component^cytoplasm,GO:0005815^cellular_component^microtubule organizing center,GO:0005819^cellular_component^spindle,GO:0…
TRINITY_DN63_c1_g1	5	Seawater-UP	6.18175	7.88371e-05	PF07714.17^Pkinase_Tyr	sigP	HT1_ARATH		Serine/threonine/tyrosine-protein kinase HT1	GO:0004672^molecular_function^protein kinase activity,GO:0004674^molecular_function^protein serine/threonine kinase activity,GO:0004714^molecular_function^transmembrane receptor protein tyrosine kinase activity,GO:0005524^molecular_function^ATP binding,GO:0005525^molecular_function^GTP binding,GO:0005886^cellular_component^plasma membrane,GO:0006468^biological_process^protein phosphorylation,GO:0…
TRINITY_DN5241_c0_g1	5	Seawater-UP	6.31359	0.0100874	PF13927.6^Ig_3	sigP	SCUB1_HUMAN		Signal peptide, CUB and EGF-like domain-containing protein 1	GO:0004252^molecular_function^serine-type endopeptidase activity,GO:0005509^molecular_function^calcium ion binding,GO:0005615^cellular_component^extracellular space,GO:0005886^cellular_component^plasma membrane,GO:0006508^biological_process^proteolysis,GO:0006954^biological_process^inflammatory response,GO:0007512^biological_process^adult heart development,GO:0007596^biological_process^blood coag…
TRINITY_DN277_c2_g1	5	Seawater-UP	6.55484	0.00616671	.	.	.		.	.
TRINITY_DN38121_c1_g1	5	Seawater-UP	6.84705	0.039222	.	.	.		.	.
TRINITY_DN10832_c2_g1	5	Seawater-UP	6.91369	0.0130698	.	.	.		.	.
TRINITY_DN6489_c1_g1	5	Seawater-UP	6.99579	0.0185053	.	sigP	.		.	.
TRINITY_DN26273_c0_g2	5	Seawater-UP	6.99815	0.0241339	.	sigP	.		.	GO:0005634^cellular_component^nucleus,GO:0005737^cellular_component^cytoplasm,GO:0006511^biological_process^ubiquitin-dependent protein catabolic process,GO:0016567^biological_process^protein ubiquitination,GO:0019941^biological_process^modification-dependent protein catabolic process,GO:0031386^molecular_function^protein tag,GO:0031625^molecular_function^ubiquitin protein ligase binding
TRINITY_DN32711_c0_g1	5	Seawater-UP	7.00275	0.024379	PF13927.6^Ig_3	sigP	HMCN1_MOUSE		Hemicentin-1	GO:0005509^molecular_function^calcium ion binding,GO:0005576^cellular_component^extracellular region,GO:0005604^cellular_component^basement membrane,GO:0005913^cellular_component^cell-cell adherens junction,GO:0005938^cellular_component^cell cortex,GO:0007049^biological_process^cell cycle,GO:0007156^biological_process^homophilic cell adhesion via plasma membrane adhesion molecules,GO:0007157^biol…
TRINITY_DN78838_c0_g6	5	Seawater-UP	7.12058	0.0123352	.	.	.		.	.
TRINITY_DN29995_c0_g1	5	Seawater-UP	7.31388	0.00616671	PF00531.22^Death	sigP	UBIQP_XENLA		Polyubiquitin	GO:0005515^molecular_function^protein binding,GO:0005634^cellular_component^nucleus,GO:0005737^cellular_component^cytoplasm,GO:0007165^biological_process^signal transduction
TRINITY_DN35_c1_g1	5	Seawater-UP	7.34622	4.26585e-12	PF13087.6^AAA_12	sigP	HELZ2_HUMAN		Helicase with zinc finger domain 2	GO:0000184^biological_process^nuclear-transcribed mRNA catabolic process, nonsense-mediated decay,GO:0003677^molecular_function^DNA binding,GO:0003723^molecular_function^RNA binding,GO:0004386^molecular_function^helicase activity,GO:0004540^molecular_function^ribonuclease activity,GO:0005524^molecular_function^ATP binding,GO:0005654^cellular_component^nucleoplasm,GO:0005737^cellular_component^cyt…
TRINITY_DN193_c3_g2	5	Seawater-UP	7.35352	0.00777523	.	sigP	.		.	.
TRINITY_DN2080_c3_g1	5	Seawater-UP	7.41952	7.96162e-05	.	.	.		.	.
TRINITY_DN6063_c1_g1	5	Seawater-UP	7.43978	0.00322756	PF00656.22^Peptidase_C14^PF05729.12^NACHT	sigP	NLRC4_XENTR	1.74e-07	NLR family CARD domain-containing protein 4	GO:0005524^molecular_function^ATP binding,GO:0005829^cellular_component^cytosol,GO:0006915^biological_process^apoptotic process,GO:0006954^biological_process^inflammatory response,GO:0016045^biological_process^detection of bacterium,GO:0042742^biological_process^defense response to bacterium,GO:0042981^biological_process^regulation of apoptotic process,GO:0045087^biological_process^innate immune …
TRINITY_DN16852_c2_g2	5	Seawater-UP	7.52796	0.000463979	PF02799.15^NMT_C	sigP	NMT_CRYNE		Glycylpeptide N-tetradecanoyltransferase	GO:0001302^biological_process^replicative cell aging,GO:0004379^molecular_function^glycylpeptide N-tetradecanoyltransferase activity,GO:0005829^cellular_component^cytosol,GO:0006499^biological_process^N-terminal protein myristoylation
TRINITY_DN6063_c0_g2	5	Seawater-UP	7.57061	0.00103517	.	sigP	.		.	.
TRINITY_DN27323_c0_g1	5	Seawater-UP	8.09013	0.0022285	PF04851.15^ResIII	sigP	HELZ2_HUMAN		Helicase with zinc finger domain 2	GO:0000184^biological_process^nuclear-transcribed mRNA catabolic process, nonsense-mediated decay,GO:0003677^molecular_function^DNA binding,GO:0003723^molecular_function^RNA binding,GO:0004386^molecular_function^helicase activity,GO:0004540^molecular_function^ribonuclease activity,GO:0005524^molecular_function^ATP binding,GO:0005654^cellular_component^nucleoplasm,GO:0005737^cellular_component^cyt…
TRINITY_DN65570_c0_g1	5	Seawater-UP	8.41456	0.00016738	PF13516.6^LRR_6	sigP	NLRC3_HUMAN	3.42e-38	NLR family CARD domain-containing protein 3	GO:0005515^molecular_function^protein binding,GO:0005524^molecular_function^ATP binding,GO:0005737^cellular_component^cytoplasm,GO:0005815^cellular_component^microtubule organizing center,GO:0005829^cellular_component^cytosol,GO:0007249^biological_process^I-kappaB kinase/NF-kappaB signaling,GO:0014067^biological_process^negative regulation of phosphatidylinositol 3-kinase signaling,GO:0032088^bio…
TRINITY_DN8355_c0_g1	5	Seawater-UP	8.46893	0.000241318	.	sigP	.		.	.
TRINITY_DN27548_c0_g1	5	Seawater-UP	8.47779	1.46757e-05	.	.	.		.	.
TRINITY_DN41910_c0_g1	5	Seawater-UP	8.61103	0.00117507	PF03160.14^Calx-beta	sigP	NAC1_FELCA		Sodium/calcium exchanger 1	GO:0005432^molecular_function^calcium:sodium antiporter activity,GO:0005509^molecular_function^calcium ion binding,GO:0005516^molecular_function^calmodulin binding,GO:0007154^biological_process^cell communication,GO:0016021^cellular_component^integral component of membrane,GO:0031226^cellular_component^intrinsic component of plasma membrane,GO:0035725^biological_process^sodium ion transmembrane t…
TRINITY_DN465174_c0_g1	5	Seawater-UP	8.70716	0.000511511	.	sigP	.		.	.
TRINITY_DN1873_c1_g2	5	Seawater-UP	8.90003	2.67939e-05	.	sigP	.		.	.
TRINITY_DN2738_c1_g1	5	Seawater-UP	8.99548	1.63319e-06	PF02137.18^A_deamin	sigP	.		.	GO:0003723^molecular_function^RNA binding,GO:0004000^molecular_function^adenosine deaminase activity,GO:0006396^biological_process^RNA processing
TRINITY_DN150336_c1_g1	5	Seawater-UP	9.75863	7.17103e-08	.	sigP	PR38B_DANRE		Pre-mRNA-splicing factor 38B	GO:0006397^biological_process^mRNA processing,GO:0008380^biological_process^RNA splicing,GO:0071011^cellular_component^precatalytic spliceosome
TRINITY_DN26225_c0_g1	5	Seawater-UP	9.80497	0.000270906	.	sigP	.		.	.
TRINITY_DN801_c15_g1	5	Seawater-UP	9.84635	3.31977e-07	.	.	.		.	.
TRINITY_DN182729_c0_g1	5	Seawater-UP	10.0257	0.015254	PF00412.22^LIM	sigP	FHL3_BOVIN		Four and a half LIM domains protein 3	GO:0001725^cellular_component^stress fiber,GO:0003779^molecular_function^actin binding,GO:0005634^cellular_component^nucleus,GO:0030018^cellular_component^Z disc,GO:0030036^biological_process^actin cytoskeleton organization,GO:0046872^molecular_function^metal ion binding
TRINITY_DN18609_c0_g2	5	Seawater-UP	10.6445	2.05674e-09	PF13516.6^LRR_6	sigP	NLRC3_HUMAN	3.12e-39	NLR family CARD domain-containing protein 3	GO:0005515^molecular_function^protein binding,GO:0005524^molecular_function^ATP binding,GO:0005737^cellular_component^cytoplasm,GO:0005815^cellular_component^microtubule organizing center,GO:0005829^cellular_component^cytosol,GO:0007249^biological_process^I-kappaB kinase/NF-kappaB signaling,GO:0014067^biological_process^negative regulation of phosphatidylinositol 3-kinase signaling,GO:0032088^bio…
TRINITY_DN1473_c1_g1	5	Seawater-UP	12.3849	7.84146e-14	.	sigP	.		.	.
TRINITY_DN6514_c0_g1	5	Seawater-UP	15.7831	0.02728	PF14704.6^DERM	sigP	DERM_BIOGL		Dermatopontin	GO:0005576^cellular_component^extracellular region,GO:0007155^biological_process^cell adhesion
