## Supplemental Table 5 for "Transcriptomic responses of Mediterranean sponges upon encounter with seawater or symbiont microbial consortia"

### Sheet: DE_5h
# Transcriptomic response of Mediterranean sponges upon encounter with seawater microbial consortia and symbiont bacteria consortia.
# Angela Marulanda-Gomez, Martha Ribes, Sören Franzenburg, Ute Hentsche and Lucia Pita
Table S5. Differential Expression analysis for A. aerophoba at 5h as identified in edgeR (FDR p-value < 0.005 and log2|FC|≥2)
Gene ID	sampleA	sampleB	logFC	logCPM	PValue	FDR	H30625_Aa_Bac	H30630_Aa_Bac	H30632_Aa_Bac	H30635_Aa_Bac	H30647_Aa_Bac	H30610_Aa_Sym	H30634_Aa_Sym	H30646_Aa_Sym	H31689_Aa_Sym	H31693_Aa_Sym
TRINITY_DN146410_c5_g2	Seawater consortia	Symbiont consortia	7.62356	3.31916	1.23668e-35	7.31667e-31	3.304	1.513	2.34	2.474	2.488	0	0.274	0.091	0	0
TRINITY_DN163315_c3_g2	Seawater consortia	Symbiont consortia	5.20172	0.703295	5.55125e-15	1.64217e-10	3.294	1.953	3.403	2.388	3.271	0.088	0	0.233	0	0
TRINITY_DN151222_c0_g2	Seawater consortia	Symbiont consortia	6.24422	3.03219	1.29367e-12	2.55128e-08	3.536	1.453	2.255	3.553	3.122	0	0	0.01	0.086	0
TRINITY_DN141688_c0_g4	Seawater consortia	Symbiont consortia	5.83133	3.76062	4.3421e-08	0.00064224	35.416	11.561	38.074	66.474	0.654	1.082	0.46	0.355	0.343	0.118
TRINITY_DN145153_c8_g4	Seawater consortia	Symbiont consortia	6.8263	-0.312975	8.19233e-08	0.000969382	2.116	0.731	2.425	1.786	0.496	0	0	0	0	0
TRINITY_DN164904_c0_g1	Seawater consortia	Symbiont consortia	5.59519	5.59946	2.53874e-07	0.00218881	454.27	51.262	191.932	555.646	91.113	12.522	16.457	65.008	47.684	12.352
TRINITY_DN143075_c0_g3	Seawater consortia	Symbiont consortia	3.33996	-0.233225	2.58969e-07	0.00218881	0.869	0.471	0.606	0.621	0.446	0.049	0.108	0.051	0.054	0
TRINITY_DN169091_c1_g1	Seawater consortia	Symbiont consortia	3.19893	0.175104	3.10195e-07	0.00220488	0.164	0.19	0.51	0.258	0.149	0	0.039	0	0.021	0.02
TRINITY_DN170493_c1_g2	Seawater consortia	Symbiont consortia	9.22059	1.80351	3.5198e-07	0.00220488	1.459	1.042	1.297	0	1.893	0	0	0	0	0
TRINITY_DN140788_c1_g4	Seawater consortia	Symbiont consortia	9.69052	2.25319	3.72673e-07	0.00220488	1.468	0.771	1.17	0	2.21	0	0	0	0	0
TRINITY_DN166677_c3_g2	Seawater consortia	Symbiont consortia	6.34876	-0.652101	6.47192e-07	0.00348095	0.058	0.541	0.213	0.363	0.684	0	0	0	0	0
