## Supplemental Table 6 for "Transcriptomic responses of Mediterranean sponges upon encounter with seawater or symbiont microbial consortia"

### Sheet: Annotation_DEGs
# Transcriptomic response of Mediterranean sponges upon encounter with seawater microbial consortia and symbiont bacteria consortia.
# Angela Marulanda-Gomez, Martha Ribes, Sören Franzenburg, Ute Hentsche and Lucia Pita
Table S6. Annotation of DEGs in A. aerophoba as identified in edgeR (FDR p-value < 0.005 and log2|FC|≥2)
Gene ID	TimePoint_h	ChangeDirection	log2FC	padj	Pfam	sigP	blastPUniprot	blastpDescription	Goannotation
TRINITY_DN140788_c1_g4	5	Seawater-UP	9.69052	0.00220488	.	sigP	.	.	.
TRINITY_DN141688_c0_g4	5	Seawater-UP	5.83133	0.00064224	.	sigP	.	.	.
TRINITY_DN143075_c0_g3	5	Seawater-UP	3.33996	0.00218881	.	sigP	.	.	.
TRINITY_DN145153_c8_g4	5	Seawater-UP	6.8263	0.000969382	.	.	.	.	.
TRINITY_DN146410_c5_g2	5	Seawater-UP	7.62356	7.31667e-31	PF00069.25^Pkinase	sigP	YTYK2_DICDI	Probable tyrosine-protein kinase DDB_G0283397	GO:0004672^molecular_function^protein kinase activity,GO:0004715^molecular_function^non-membrane spanning protein tyrosine kinase activity,GO:0005524^molecular_function^ATP binding,GO:0006468^biological_process^protein phosphorylation
TRINITY_DN151222_c0_g2	5	Seawater-UP	6.24422	2.55128e-08	.	sigP^Tm1	.	.	.
TRINITY_DN163315_c3_g2	5	Seawater-UP	5.20172	1.64217e-10	PF01436.21^NHL	sigP	LIN41_XENTR	E3 ubiquitin-protein ligase TRIM71	GO:0000082^biological_process^G1/S transition of mitotic cell cycle,GO:0000209^biological_process^protein polyubiquitination,GO:0000932^cellular_component^P-body,GO:0003723^molecular_function^RNA binding,GO:0003729^molecular_function^mRNA binding,GO:0004842^molecular_function^ubiquitin-protein transferase activity,GO:0005515^molecular_function^protein binding,GO:0005737^cellular_component^cytopla…
TRINITY_DN164904_c0_g1	5	Seawater-UP	5.59519	0.00218881	.	sigP^Tm1	.	.	.
TRINITY_DN166677_c3_g2	5	Seawater-UP	6.34876	0.00348095	.	.	.	.	.
TRINITY_DN169091_c1_g1	5	Seawater-UP	3.19893	0.00220488	.	sigP	ALP1_ARATH	Protein ANTAGONIST OF LIKE HETEROCHROMATIN PROTEIN 1	GO:0003682^molecular_function^chromatin binding,GO:0004518^molecular_function^nuclease activity,GO:0005634^cellular_component^nucleus,GO:0031936^biological_process^negative regulation of chromatin silencing,GO:0035098^cellular_component^ESC/E(Z) complex,GO:0035102^cellular_component^PRC1 complex,GO:0046872^molecular_function^metal ion binding
TRINITY_DN170493_c1_g2	5	Seawater-UP	9.22059	0.00220488	.	sigP	.	.	.
