## Supplemental Table 7 for "Transcriptomic responses of Mediterranean sponges upon encounter with seawater or symbiont microbial consortia"

### Sheet: NLRs blastp
# Transcriptomic response of Mediterranean sponges upon encounter with seawater microbial consortia and symbiont bacteria consortia.
# Angela Marulanda-Gomez, Martha Ribes, Sören Franzenburg, Ute Hentsche and Lucia Pita
Table S7. Blastp results of D. avara differentially expressed NLRs against Ephydatia muelleri (e-value < 1e−5)
Query	Subject	Score	Identities (Query length)	Percentage	Expect	Query blast functional annotation	Subject blast functional annotation
TRINITY_DN18609_c0_g1_i5.p1	Em0002g725a	110	100/363 (466)	28	5e-26	NLRC3_HUMAN, NLR family CARD domain-containing protein 3	NALP5_MOUSENACHT, LRR and PYD domains-containing protein 5
TRINITY_DN18609_c0_g1_i6.p1	Em0002g725a	113	105/381 (571)	28	3e-26	NLRC3_HUMAN, NLR family CARD domain-containing protein 3	NALP5_MOUSENACHT, LRR and PYD domains-containing protein 5
TRINITY_DN18609_c0_g1_i2.p1	Em0002g660a	107	97/379 (516)	26	1e-24	NLRC3_HUMAN, NLR family CARD domain-containing protein 3	LRP1_HUMANNACHT, LRR and PYD domains-containing protein 1
TRINITY_DN18609_c0_g1_i14.p1	Em0002g725a	98.6	87/317 (317)	27	7e-23	NLRC3_HUMAN, NLR family CARD domain-containing protein 3	NALP5_MOUSENACHT, LRR and PYD domains-containing protein 5
TRINITY_DN18609_c0_g1_i11.p1	Em0002g660a	103	91/340 (647)	27	5e-23	NLRC3_HUMAN, NLR family CARD domain-containing protein 3	LRP1_HUMANNACHT, LRR and PYD domains-containing protein 1
TRINITY_DN18609_c0_g2_i1.p1	Em0001g2931a	97.4	95/362 (730)	26	7e-21	NLRC3_HUMAN, NLR family CARD domain-containing protein 3	NAL12_HUMANNACHT, LRR and PYD domains-containing protein 12
TRINITY_DN18609_c0_g2_i1.p2	Em0007g363a	28.5	24/82 (204)	29	1.5	NLRC3_HUMAN, NLR family CARD domain-containing protein 3	.
TRINITY_DN18609_c0_g2_i2.p1	Em0002g725a	103	96/356 (1192)	27	3e-22	NLRC3_HUMAN, NLR family CARD domain-containing protein 3	NALP5_MOUSENACHT, LRR and PYD domains-containing protein 5
TRINITY_DN18609_c0_g2_i2.p2	Em0007g363a	28.5	24/82 (257)	29	2.5	NLRC3_HUMAN, NLR family CARD domain-containing protein 3	.
TRINITY_DN18609_c0_g2_i2.p3	Em0005g1576a	28.9	14/47 (183)	30	0.67	NLRC3_HUMAN, NLR family CARD domain-containing protein 3	.
TRINITY_DN65570_c0_g1_i1.p1	Em0002g660a	112	92/347 (1501)	27	8e-25	NLRC3_HUMAN, NLR family CARD domain-containing protein 3	LRP1_HUMANNACHT, LRR and PYD domains-containing protein 1
TRINITY_DN65570_c0_g1_i2.p1	Em0001g2931a	58.9	37/149 (150)	25	4e-11	NLRC3_HUMAN, NLR family CARD domain-containing protein 3	NAL12_HUMANNACHT, LRR and PYD domains-containing protein 12
TRINITY_DN65570_c0_g1_i3.p1	Em0002g660a	110	92/347 (1519)	27	1e-24	NLRC3_HUMAN, NLR family CARD domain-containing protein 3	LRP1_HUMANNACHT, LRR and PYD domains-containing protein 1
TRINITY_DN6063_c1_g1_i4.p1	Em0002g532a	88.6	60/183 (205)	33	1e-20	NLRC4_XENTR, NLR family CARD domain-containing protein 4	NL1B2_MOUSENACHT, LRR and PYD domains-containing protein 1b allele 2
TRINITY_DN6063_c1_g1_i1.p1	Em0002g532a	90.5	60/183 (520)	33	3e-19	NLRC4_XENTR, NLR family CARD domain-containing protein 4	NL1B2_MOUSENACHT, LRR and PYD domains-containing protein 1b allele 2
TRINITY_DN6063_c1_g1_i3.p1	Em0003g156a	74.3	61/229 (249)	27	2e-15	NLRC4_XENTR, NLR family CARD domain-containing protein 4	CASP1_SPOFRCaspase-1
TRINITY_DN6063_c1_g1_i2.p1	Em0003g156a	73.9	61/229 (290)	27	4e-15	NLRC4_XENTR, NLR family CARD domain-containing protein 4	CASP1_SPOFRCaspase-1
TRINITY_DN42758_c1_g2_i2.p1	Em0003g1730a	88.2	47/141 (143)	33	2e-21	NLRP3_MACMU, NACHT, LRR and PYD domains-containing protein 3	NAL12_HUMANNACHT, LRR and PYD domains-containing protein 12
